# A phylogenetic host range index reveals contrasted relationships between phage virulence and specialisation

**DOI:** 10.1101/2024.05.07.592886

**Authors:** Clara Torres-Barceló, Claudine Boyer, Julian R. Garneau, Stéphane Poussier, Isabelle Robène, Benoit Moury

**Affiliations:** INRAE, Pathologie Végétale, F-84140, Montfavet, France; CIRAD, UMR PVBMT, F-97410 St Pierre, La Réunion, France; Department of Fundamental Microbiology, University of Lausanne, CH-1015 Lausanne, Switzerland; Université de la Réunion, UMR PVBMT, F-97410 St Pierre, La Réunion, France

**Keywords:** phage, host range, virulence, CRISPR, *Ralstonia solanacearum*, plant pathogen, epidemiology

## Abstract

Phages are typically known for having a limited host range, targeting various strains within a specific bacterial species. However, factors like the phylogeny or epidemiology of host bacteria are often disregarded, despite their potential influence on phage specialization and virulence. This research utilizes a new “phylogenetic host range index” that accounts for the genetic diversity of bacterial hosts, to classify phages into specialists and generalists accurately. We provide evidence that the CRISPR-Cas immune system of bacteria more frequently targets generalist phages than specialist phages. We explore the hypothesis that generalist phages might exhibit lower virulence than specialist ones due to potential evolutionary trade-offs between host range breadth and virulence. Importantly, contrasted correlations between phage virulence and host range depend on the epidemiological context. A trade-off was confirmed in a homogeneous bacterial epidemiology situation, but not in more complex epidemiological scenario, where no apparent costs were detected for phages adapted to a wide range of hosts. This study highlights the need for genetic analyses in phage host range and of investigating ecological trade-offs that could improve their applications in biocontrol or therapy.
