## Supplementary Tables S1-3 for "A phylogenetic host range index reveals contrasted relationships between phage virulence and specialisation": Table S2.xlsx

### Sheet: HEVA_vs_CIMANDEF
Gene	Non-unique Gene name	Annotation	No. isolates	No. sequences	Order within Fragment	Accessory Fragment	Accessory Order with Fragment	QC	Min group size nuc	Max group size nuc	Avg group size nuc	Cimandef	Heva
group_1		hypothetical protein	2	2	11				227	227	227	Cimandef_00009	Heva_00016
group_16		HNH endonuclease [Erwinia phage vB_Eam-MM7]	2	2	28				533	533	533	Cimandef_00022	Heva_00032
group_17		hypothetical protein	2	2	7				368	368	368	Cimandef_00013	Heva_00021
group_18		hypothetical protein	2	2	59				542	542	542	Cimandef_00052	Heva_00062
group_19		nuclease [Butyrivibrio virus Arawn]	2	2	27				422	422	422	Cimandef_00021	Heva_00031
group_2		RecT-like protein [Burkholderia phage BcepMigl]	2	2	10				950	956	953	Cimandef_00010	Heva_00017
group_20		hypothetical protein	2	2	46				197	197	197	Cimandef_00039	Heva_00049
group_21		hypothetical protein	2	2	56				299	299	299	Cimandef_00049	Heva_00059
group_22		hypothetical protein	2	2	14				419	419	419	Cimandef_00006	Heva_00013
group_23		hypothetical protein	2	2	33				254	254	254	Cimandef_00027	Heva_00037
group_24		Rz [Burkholderia phage DC1]	2	2	13				536	536	536	Cimandef_00007	Heva_00014
group_25		hypothetical protein	2	2	43				236	236	236	Cimandef_00036	Heva_00046
group_26		PAPS reductase-like protein [Burkholderia phage Bcep22]	2	2	22				725	725	725	Cimandef_00064	Heva_00005
cpoB		Cell division coordinator CpoB	2	2	15				380	380	380	Cimandef_00005	Heva_00012
mutS2		Endonuclease MutS2	2	2	53				953	953	953	Cimandef_00046	Heva_00056
group_29		DnaC-like protein [Burkholderia phage BcepIL02]	2	2	30				806	806	806	Cimandef_00024	Heva_00034
group_3		single stranded DNA binding protein [Burkholderia phage DC1]	2	2	6				566	575	570	Cimandef_00015	Heva_00023
group_30		hypothetical protein	2	2	51				422	422	422	Cimandef_00044	Heva_00054
group_31		hypothetical protein	2	2	4				218	218	218	Cimandef_00017	Heva_00025
group_32		carbon storage regulator [Burkholderia phage DC1]	2	2	55				197	197	197	Cimandef_00048	Heva_00058
group_33		hypothetical protein	2	2	48				194	194	194	Cimandef_00041	Heva_00051
group_34		putative HNH endonuclease [Acinetobacter phage YMC-13-01-C62]	2	2	49				377	377	377	Cimandef_00042	Heva_00052
group_35		acyl-CoA N-acyltransferase [Burkholderia phage Bcep22]	2	2	70				446	446	446	Cimandef_00062	Heva_00003
group_36		hypothetical protein	2	2	18				311	311	311	Cimandef_00002	Heva_00009
group_37		hypothetical protein	2	2	40				158	158	158	Cimandef_00033	Heva_00043
group_38		hypothetical protein	2	2	39				329	329	329	Cimandef_00032	Heva_00042
group_39		major capsid protein [Burkholderia phage Bcep22]	2	2	57				1109	1109	1109	Cimandef_00050	Heva_00060
group_4		phage antirepressor protein [Cronobacter phage]	2	2	26				713	719	716	Cimandef_00020	Heva_00029
group_40		hypothetical protein	2	2	38				197	197	197	Cimandef_00031	Heva_00041
group_41		hypothetical protein	2	2	44				749	749	749	Cimandef_00037	Heva_00047
group_42		virion-associated phage protein [Burkholderia phage Bcep22]	2	2	71				833	833	833	Cimandef_00063	Heva_00004
group_43		hypothetical protein	2	2	37				545	545	545	Cimandef_00030	Heva_00040
group_44		hypothetical protein	2	2	61				620	620	620	Cimandef_00054	Heva_00064
group_45		hypothetical protein	2	2	5				209	209	209	Cimandef_00016	Heva_00024
group_46		hypothetical protein	2	2	69				320	320	320	Cimandef_00061	Heva_00002
group_47		holin [Burkholderia phage KL1]	2	2	16				230	230	230	Cimandef_00004	Heva_00011
group_48		hypothetical protein	2	2	45				95	95	95	Cimandef_00038	Heva_00048
group_49		RecB-like nuclease [Burkholderia phage BcepIL02]	2	2	9				1028	1028	1028	Cimandef_00011	Heva_00018
group_5		hypothetical protein	2	2	32				347	362	354	Cimandef_00026	Heva_00036
group_50		hypothetical protein	2	2	41				140	140	140	Cimandef_00034	Heva_00044
group_51		virion associated protein [Burkholderia phage BcepMigl]	2	2	60				662	662	662	Cimandef_00053	Heva_00063
group_52		hypothetical protein	2	2	35				470	470	470	Cimandef_00028	Heva_00038
group_53		hypothetical protein	2	2	42				356	356	356	Cimandef_00035	Heva_00045
group_54		hypothetical protein	2	2	67				1319	1319	1319	Cimandef_00059	Heva_00069
group_55		hypothetical protein	2	2	31				809	809	809	Cimandef_00025	Heva_00035
group_56		terminase large subunit [Burkholderia phage DC1]	2	2	50				1541	1541	1541	Cimandef_00043	Heva_00053
group_57		endolysin [Serratia phage Parlo]	2	2	17				608	608	608	Cimandef_00003	Heva_00010
group_58		hypothetical protein	2	2	3				341	344	342	Cimandef_00018	Heva_00026
group_59		hypothetical protein	2	2	54				374	374	374	Cimandef_00047	Heva_00057
group_6		virion associated protein [Burkholderia phage BcepMigl]	2	2	68				248	1733	990	Cimandef_00060	Heva_00001
group_60		hypothetical protein	2	2	64				1706	1706	1706	Cimandef_00057	Heva_00067
group_61		p081 [Rhizobium phage 16-3]	2	2	12				1064	1064	1064	Cimandef_00008	Heva_00015
group_62		hypothetical protein	2	2	21				1541	1541	1541	Cimandef_00065	Heva_00006
group_63		hypothetical protein	2	2	29				914	914	914	Cimandef_00023	Heva_00033
group_64		hypothetical protein	2	2	20				13637	13637	13637	Cimandef_00066	Heva_00007
group_65		hypothetical protein	2	2	63				977	977	977	Cimandef_00056	Heva_00066
group_66		virion associated protein [Burkholderia phage BcepMigl]	2	2	58				473	473	473	Cimandef_00051	Heva_00061
group_67		phage portal protein [Burkholderia phage BcepIL02]	2	2	52				2354	2354	2354	Cimandef_00045	Heva_00055
group_68		virion-associated phage protein [Burkholderia phage Bcep22]	2	2	65				281	281	281	Cimandef_00058	Heva_00068
group_69		hypothetical protein	2	2	19				221	221	221	Cimandef_00001	Heva_00008
group_70		hypothetical protein	2	2	47				257	257	257	Cimandef_00040	Heva_00050
group_71		virion-associated phage protein [Burkholderia phage Bcep22]	2	2	62				422	422	422	Cimandef_00055	Heva_00065
cas9		CRISPR-associated endonuclease Cas9	1	1	8	5	1		1376	1376	1376		Heva_00019
group_11		hypothetical protein	1	1	2	7	2		395	395	395		Heva_00027
group_12		HNH homing endonuclease [Staphylococcus phage vB_SscM-1]	1	1	25	7	1		548	548	548		Heva_00028
group_13		putative DNA-binding protein [Acinetobacter phage phiAC-1]	1	1	23	2	1		719	719	719		Heva_00030
group_14		IS200/IS605 family transposase ISPa83	1	1	34	3	1		1070	1070	1070		Heva_00039
group_15		hypothetical protein	1	1	66				1313	1313	1313		Heva_00070
group_7		hypothetical protein	1	1	1	1	1		194	194	194	Cimandef_00012
group_8		hypothetical protein	1	1	24	6	1		389	389	389	Cimandef_00019
group_9		transposase IS605 [Escherichia phage RCS47]	1	1	36	4	1		1220	1220	1220	Cimandef_00029

### Sheet: GERVAIS_vs_DARIUS
Gene	Non-unique Gene name	Annotation	No. isolates	No. sequences	Order within Fragment	Accessory Fragment	Accessory Order with Fragment	QC	Min group size nuc	Max group size nuc	Avg group size nuc	Darius	Gervaise
group_1		hypothetical protein	2	2	15				1541	2339	1940	Darius_00046	Gervaise_00005
group_10		integrase [Burkholderia phage DC1]	2	2	72				1193	1193	1193	Darius_00015	Gervaise_00036
group_11		HNH endonuclease [Erwinia phage vB_Eam-MM7]	2	2	42				533	533	533	Darius_00072	Gervaise_00055
group_12		hypothetical protein	2	2	22				215	215	215	Darius_00053	Gervaise_00074
group_13		hypothetical protein	2	2	18				98	98	98	Darius_00049	Gervaise_00003
group_14		virion-associated phage protein [Burkholderia phage Bcep22]	2	2	55				281	281	281	Darius_00032	Gervaise_00019
group_15		hypothetical protein	2	2	32				95	95	95	Darius_00062	Gervaise_00065
group_16		hypothetical protein	2	2	56				1319	1319	1319	Darius_00031	Gervaise_00020
group_17		hypothetical protein	2	2	36				260	260	260	Darius_00066	Gervaise_00061
group_18		hypothetical protein	2	2	3				977	977	977	Darius_00034	Gervaise_00017
group_19		hypothetical protein	2	2	19				224	224	224	Darius_00050	Gervaise_00002
group_2		hypothetical protein	2	2	17				191	191	191	Darius_00048	Gervaise_00004
group_20		hypothetical protein	2	2	49				368	368	368	Darius_00005	Gervaise_00047
group_21		HNH endonuclease [Salmonella phage BPS17W1]	2	2	73				539	539	539	Darius_00013	Gervaise_00038
group_22		transcriptional regulator [Burkholderia phage BcepMigl]	2	2	50				554	554	554	Darius_00006	Gervaise_00046
group_23		hypothetical protein	2	2	28				143	143	143	Darius_00058	Gervaise_00069
group_24		major capsid protein [Burkholderia phage Bcep22]	2	2	9				1109	1109	1109	Darius_00040	Gervaise_00011
group_25		carbon storage regulator [Burkholderia phage DC1]	2	2	11				197	197	197	Darius_00042	Gervaise_00009
group_26		terminase small subunit [Burkholderia phage DC1]	2	2	33				641	641	641	Darius_00063	Gervaise_00064
group_27		hypothetical protein	2	2	35				479	479	479	Darius_00065	Gervaise_00062
group_28		hypothetical protein	2	2	59				320	320	320	Darius_00028	Gervaise_00023
group_29		hypothetical protein	2	2	10				287	287	287	Darius_00041	Gervaise_00010
group_3		hypothetical protein	2	2	26				221	221	221	Darius_00056	Gervaise_00071
group_30		virion associated protein [Burkholderia phage BcepMigl]	2	2	6				662	662	662	Darius_00037	Gervaise_00014
group_31		phage portal protein [Burkholderia phage BcepIL02]	2	2	13				2345	2345	2345	Darius_00044	Gervaise_00007
group_32		RecT-like protein [Burkholderia phage BcepMigl]	2	2	52				956	956	956	Darius_00008	Gervaise_00043
group_33		holin [Burkholderia phage KL1]	2	2	68				227	227	227	Darius_00019	Gervaise_00032
group_34		hypothetical protein	2	2	63				1529	1529	1529	Darius_00024	Gervaise_00027
group_35		hypothetical protein	2	2	41				236	236	236	Darius_00071	Gervaise_00056
group_36		hypothetical protein	2	2	30				308	308	308	Darius_00060	Gervaise_00067
group_37		virion associated protein [Burkholderia phage BcepMigl]	2	2	8				473	473	473	Darius_00039	Gervaise_00012
group_38		hypothetical protein	2	2	38				236	236	236	Darius_00068	Gervaise_00059
group_39		nuclease [Butyrivibrio virus Arawn]	2	2	43				422	422	422	Darius_00073	Gervaise_00054
group_40		hypothetical protein	2	2	65				221	221	221	Darius_00022	Gervaise_00029
group_41		hypothetical protein	2	2	7				539	539	539	Darius_00038	Gervaise_00013
group_42		endolysin [Serratia phage Parlo]	2	2	67				608	608	608	Darius_00020	Gervaise_00031
group_43		virion-associated phage protein [Burkholderia phage Bcep22]	2	2	4				422	422	422	Darius_00035	Gervaise_00016
group_44		hypothetical protein	2	2	37				359	359	359	Darius_00067	Gervaise_00060
group_45		hypothetical protein	2	2	40				953	953	953	Darius_00070	Gervaise_00057
group_46		p081 [Rhizobium phage 16-3]	2	2	54				1064	1064	1064	Darius_00010	Gervaise_00041
group_47		hypothetical protein	2	2	14				431	431	431	Darius_00045	Gervaise_00006
group_48		hypothetical protein	2	2	5				620	620	620	Darius_00036	Gervaise_00015
group_49		putative ssDNA binding protein [Geobacillus virus E2]	2	2	48				572	572	572	Darius_00003	Gervaise_00049
group_50		PAPS reductase-like protein [Burkholderia phage Bcep22]	2	2	62				725	725	725	Darius_00025	Gervaise_00026
group_51		hypothetical protein	2	2	31				203	203	203	Darius_00061	Gervaise_00066
group_52		acyl-CoA N-acyltransferase [Burkholderia phage Bcep22]	2	2	60				446	446	446	Darius_00027	Gervaise_00024
group_53		hypothetical protein	2	2	29				158	158	158	Darius_00059	Gervaise_00068
group_54		RecB-like nuclease [Burkholderia phage BcepIL02]	2	2	51				1028	1028	1028	Darius_00007	Gervaise_00045
group_55		hypothetical protein	2	2	70				419	419	419	Darius_00017	Gervaise_00034
group_56		hypothetical protein	2	2	39				656	656	656	Darius_00069	Gervaise_00058
group_57		hypothetical protein	2	2	66				311	311	311	Darius_00021	Gervaise_00030
group_58		hypothetical protein	2	2	46				485	485	485	Darius_00001	Gervaise_00051
group_59		hypothetical protein	2	2	47				221	221	221	Darius_00002	Gervaise_00050
group_60		putative transcriptional regulator [Pseudomonas virus H66]	2	2	74				266	266	266	Darius_00012	Gervaise_00039
group_61		phage tail fiber protein [Burkholderia phage Bcep22]	2	2	57				872	872	872	Darius_00030	Gervaise_00021
group_62		Rz-like phage lysis protein [Burkholderia phage Bcep22]	2	2	71				539	539	539	Darius_00016	Gervaise_00035
group_63		hypothetical protein	2	2	20				197	197	197	Darius_00051	Gervaise_00001
group_64		hypothetical protein	2	2	53				227	227	227	Darius_00009	Gervaise_00042
cpoB		Cell division coordinator CpoB	2	2	69				380	380	380	Darius_00018	Gervaise_00033
group_66		hypothetical protein	2	2	27				350	350	350	Darius_00057	Gervaise_00070
group_67		hypothetical protein	2	2	34				425	425	425	Darius_00064	Gervaise_00063
group_68		hypothetical protein	2	2	75				1262	1262	1262	Darius_00011	Gervaise_00040
group_69		putative DNA-binding protein [Acinetobacter phage phiAC-1]	2	2	44				707	707	707	Darius_00074	Gervaise_00053
group_70		hypothetical protein	2	2	64				13535	13535	13535	Darius_00023	Gervaise_00028
group_71		hypothetical protein	2	2	2				1706	1706	1706	Darius_00033	Gervaise_00018
group_72		hypothetical protein	2	2	25				704	710	707	Darius_00055	Gervaise_00072
group_73		hypothetical protein	2	2	45				380	380	380	Darius_00075	Gervaise_00052
group_74		virion-associated phage protein [Burkholderia phage Bcep22]	2	2	58				1733	1733	1733	Darius_00029	Gervaise_00022
mutS2		Endonuclease MutS2	2	2	12				935	950	942	Darius_00043	Gervaise_00008
group_9		virion-associated phage protein [Burkholderia phage Bcep22]	2	2	61				833	833	833	Darius_00026	Gervaise_00025
group_4		putative HNH endonuclease [Acinetobacter phage YMC-13-01-C62]	1	1	16	2	1		377	377	377	Darius_00047
group_5		hypothetical protein	1	1	21	1	1		521	521	521	Darius_00052
group_6		hypothetical protein	1	1	23	3	1		770	770	770	Darius_00054
group_7		HNH endonuclease [Clavibacter phage CN1A]	1	1	1	4	1		452	452	452		Gervaise_00044
group_8		hypothetical protein	1	1	24	5	1		584	584	584		Gervaise_00073

### Sheet: BAKOLY_vs_SIMANGALOVE
Gene	Non-unique Gene name	Annotation	No. isolates	No. sequences	Order within Fragment	Accessory Fragment	Accessory Order with Fragment	QC	Min group size nuc	Max group size nuc	Avg group size nuc	Bakoly	Simangalove
group_1		putative pentapeptide repeat protein [Ralstonia phage RSK1]	2	2	11				257	491	374	Bakoly_00001	Simangalove_00059
group_2		hypothetical protein	2	2	12				197	212	204	Bakoly_00002	Simangalove_00058
group_20		BcepNY3gp51 [Burkholderia phage BcepNY3]	2	2	34				299	299	299	Bakoly_00023	Simangalove_00035
group_21		helicase [Burkholderia phage BcepNY3]	2	2	14				1853	1853	1853	Bakoly_00004	Simangalove_00056
group_22		hypothetical protein	2	2	22				356	356	356	Bakoly_00011	Simangalove_00047
group_23		putative HNH family gene [Xanthomonas phage OP2]	2	2	7				359	359	359	Bakoly_00058	Simangalove_00005
group_24		BcepNY3gp05 [Burkholderia phage BcepNY3]	2	2	51				398	398	398	Bakoly_00040	Simangalove_00018
group_25		BcepNY3gp52 [Burkholderia phage BcepNY3]	2	2	35				377	377	377	Bakoly_00024	Simangalove_00034
group_26		DNA polymerase I [Burkholderia phage BcepNY3]	2	2	15				1151	1151	1151	Bakoly_00005	Simangalove_00055
group_27		head protein [Burkholderia phage BcepNY3]	2	2	39				869	869	869	Bakoly_00028	Simangalove_00030
group_28		BcepNY3gp46 [Burkholderia phage BcepNY3]	2	2	32				410	410	410	Bakoly_00021	Simangalove_00037
group_29		BcepNY3gp02 [Burkholderia phage BcepNY3]	2	2	54				440	440	440	Bakoly_00043	Simangalove_00015
group_3		hypothetical protein	2	2	19				413	449	431	Bakoly_00009	Simangalove_00051
group_30		hypothetical protein	2	2	20				224	224	224	Bakoly_00010	Simangalove_00050
group_31		BcepNY3gp38 [Burkholderia phage BcepNY3]	2	2	27				893	893	893	Bakoly_00016	Simangalove_00042
group_32		hypothetical protein	2	2	29				395	395	395	Bakoly_00018	Simangalove_00040
group_33		TerL [Burkholderia phage BcepNY3]	2	2	37				1493	1493	1493	Bakoly_00026	Simangalove_00032
group_34		baseplate assembly protein [Burkholderia phage BcepNY3]	2	2	26				728	728	728	Bakoly_00015	Simangalove_00043
group_35		hypothetical protein	2	2	47				230	230	230	Bakoly_00036	Simangalove_00022
group_36		hypothetical protein	2	2	4				2753	2753	2753	Bakoly_00061	Simangalove_00002
group_37		putative RNA polymerase [Xanthomonas phage OP2]	2	2	50				464	464	464	Bakoly_00039	Simangalove_00019
group_38		hypothetical protein	2	2	3				197	197	197	Bakoly_00062	Simangalove_00001
group_39		hypothetical protein	2	2	55				623	623	623	Bakoly_00044	Simangalove_00014
group_4		prohead protease [Burkholderia phage BcepNY3]	2	2	43				1223	1223	1223	Bakoly_00032	Simangalove_00026
group_40		BcepNY3gp04 [Burkholderia phage BcepNY3]	2	2	52				566	566	566	Bakoly_00041	Simangalove_00017
group_41		DNA polymerase I [Burkholderia phage BcepNY3]	2	2	16				815	815	815	Bakoly_00006	Simangalove_00054
group_42		hypothetical protein	2	2	40				170	170	170	Bakoly_00029	Simangalove_00029
group_43		hypothetical protein	2	2	28				158	158	158	Bakoly_00017	Simangalove_00041
group_44		hypothetical protein	2	2	13				305	305	305	Bakoly_00003	Simangalove_00057
group_45		BcepNY3gp18 [Burkholderia phage BcepNY3]	2	2	36				431	431	431	Bakoly_00025	Simangalove_00033
group_46		BcepNY3gp47 [Burkholderia phage BcepNY3]	2	2	33				560	560	560	Bakoly_00022	Simangalove_00036
group_47		BcepNY3gp07 [Burkholderia phage BcepNY3]	2	2	49				428	428	428	Bakoly_00038	Simangalove_00020
group_48		hypothetical protein	2	2	56				305	305	305	Bakoly_00045	Simangalove_00013
group_49		BcepNY3gp45 [Burkholderia phage BcepNY3]	2	2	31				617	617	617	Bakoly_00020	Simangalove_00038
group_5		hypothetical protein	2	2	61				185	446	315	Bakoly_00049	Simangalove_00009
group_50		BcepNY3gp08 [Burkholderia phage BcepNY3]	2	2	48				374	374	374	Bakoly_00037	Simangalove_00021
group_51		minor capsid protein [Burkholderia phage BcepNY3]	2	2	44				506	506	506	Bakoly_00033	Simangalove_00025
group_52		hypothetical protein	2	2	18				809	809	809	Bakoly_00008	Simangalove_00052
group_53		NUDIX hydrolase [Burkholderia phage BcepNY3]	2	2	38				1748	1748	1748	Bakoly_00027	Simangalove_00031
group_54		hypothetical protein	2	2	23				2033	2033	2033	Bakoly_00012	Simangalove_00046
group_55		hypothetical protein	2	2	42				302	302	302	Bakoly_00031	Simangalove_00027
group_56		endolysin [Burkholderia phage BcepNY3]	2	2	59				737	737	737	Bakoly_00047	Simangalove_00011
group_57		BcepNY3gp03 [Burkholderia phage BcepNY3]	2	2	53				1496	1496	1496	Bakoly_00042	Simangalove_00016
group_58		BcepNY3gp19 [Burkholderia phage BcepNY3]	2	2	5				1193	1193	1193	Bakoly_00060	Simangalove_00003
group_59		BcepNY3gp32 [Burkholderia phage BcepNY3]	2	2	25				1241	1241	1241	Bakoly_00014	Simangalove_00044
group_60		tape measure protein [Burkholderia phage BcepNY3]	2	2	30				1841	1841	1841	Bakoly_00019	Simangalove_00039
group_61		holin [Pectobacterium phage vB_PatP_CB1]	2	2	57				269	269	269	Bakoly_00046	Simangalove_00012
group_62		tail tape measure protein [Burkholderia phage BcepSauron]	2	2	41				212	212	212	Bakoly_00030	Simangalove_00028
group_63		hypothetical protein	2	2	17				281	281	281	Bakoly_00007	Simangalove_00053
group_64		BcepNY3gp31 [Burkholderia phage BcepNY3]	2	2	24				695	695	695	Bakoly_00013	Simangalove_00045
group_65		BcepNY3gp20 [Burkholderia phage BcepNY3]	2	2	6				668	668	668	Bakoly_00059	Simangalove_00004
group_66		major capsid protein [Burkholderia phage BcepNY3]	2	2	45				1013	1013	1013	Bakoly_00034	Simangalove_00024
group_67		hypothetical protein	2	2	46				167	167	167	Bakoly_00035	Simangalove_00023
group_10		hypothetical protein	1	1	65	5	8		329	329	329	Bakoly_00053
group_11		hypothetical protein	1	1	66	5	7		254	254	254	Bakoly_00054
group_12		hypothetical protein	1	1	67	5	6		806	806	806	Bakoly_00055
group_13		hypothetical protein	1	1	1	5	5		302	302	302	Bakoly_00056
group_14		hypothetical protein	1	1	2	5	4		425	425	425	Bakoly_00057
group_15		hypothetical protein	1	1	8	4	1		425	425	425		Simangalove_00006
group_16		hypothetical protein	1	1	9	4	2		164	164	164		Simangalove_00007
group_17		hypothetical protein	1	1	10	4	3		653	653	653		Simangalove_00008
group_18		hypothetical protein	1	1	60	1	1		167	167	167		Simangalove_00010
cas9		CRISPR-associated endonuclease Cas9	1	1	21	3	1		1415	1415	1415		Simangalove_00048
group_6		hypothetical protein	1	1	58	2	1		491	491	491	Bakoly_00048
group_7		hypothetical protein	1	1	62	5	1		215	215	215	Bakoly_00050
group_8		hypothetical protein	1	1	63	5	2		143	143	143	Bakoly_00051
group_9		hypothetical protein	1	1	64	5	3		158	158	158	Bakoly_00052

### Sheet: GAMEDE_vs_ELINE
Gene	Non-unique Gene name	Annotation	No. isolates	No. sequences	Order within Fragment	Accessory Fragment	Accessory Order with Fragment	QC	Min group size nuc	Max group size nuc	Avg group size nuc	Eline	Gamede
group_1		hypothetical protein	2	2	83				344	347	345	Eline_00009	Gamede_00003
group_10		hypothetical protein	2	2	32				1526	1541	1533	Eline_00053	Gamede_00041
group_11		hypothetical protein	2	2	31				13544	13919	13731	Eline_00054	Gamede_00042
group_12		holin [Burkholderia phage KL1]	2	2	29				230	230	230	Eline_00056	Gamede_00046
group_13		Rz-like phage lysis protein [Burkholderia phage Bcep22]	2	2	26				536	536	536	Eline_00059	Gamede_00049
group_14		hypothetical protein	2	2	23				227	227	227	Eline_00060	Gamede_00052
group_15		RecB-like nuclease [Burkholderia phage BcepIL02]	2	2	21				974	1028	1001	Eline_00062	Gamede_00054
group_16		single stranded DNA binding protein [Burkholderia phage DC1]	2	2	19				569	575	572	Eline_00065	Gamede_00057
group_2		hypothetical protein	2	2	85				470	470	470	Eline_00011	Gamede_00005
group_3		hypothetical protein	2	2	66				329	329	329	Eline_00018	Gamede_00010
group_4		hypothetical protein	2	2	65				158	158	158	Eline_00019	Gamede_00011
group_5		virion associated protein [Burkholderia phage BcepMigl]	2	2	46				473	473	473	Eline_00039	Gamede_00027
group_58		PAPS reductase-like protein [Burkholderia phage Bcep22]	2	2	33				725	725	725	Eline_00052	Gamede_00040
group_59		hypothetical protein	2	2	18				218	218	218	Eline_00066	Gamede_00059
group_6		hypothetical protein	2	2	45				539	542	540	Eline_00040	Gamede_00028
group_60		putative antirepressor protein AntB [Haemophilus phage Aaphi23]	2	2	86				740	740	740	Eline_00012	Gamede_00006
group_61		virion-associated phage protein [Burkholderia phage Bcep22]	2	2	34				833	833	833	Eline_00051	Gamede_00039
group_62		hypothetical protein	2	2	53				425	425	425	Eline_00031	Gamede_00020
group_63		hypothetical protein	2	2	63				356	356	356	Eline_00021	Gamede_00013
group_64		major capsid protein [Burkholderia phage Bcep22]	2	2	47				1109	1109	1109	Eline_00038	Gamede_00026
group_65		endolysin [Serratia phage Parlo]	2	2	30				608	608	608	Eline_00055	Gamede_00045
group_66		hypothetical protein	2	2	55				194	194	194	Eline_00029	Gamede_00018
group_67		acyl-CoA N-acyltransferase [Burkholderia phage Bcep22]	2	2	35				446	446	446	Eline_00050	Gamede_00038
group_68		hypothetical protein	2	2	57				197	197	197	Eline_00027	Gamede_00016
group_69		hypothetical protein	2	2	54				2339	2339	2339	Eline_00030	Gamede_00019
group_7		virion-associated phage protein [Burkholderia phage Bcep22]	2	2	39				281	281	281	Eline_00046	Gamede_00034
group_70		hypothetical protein	2	2	27				419	419	419	Eline_00058	Gamede_00048
group_71		virion-associated phage protein [Burkholderia phage Bcep22]	2	2	42				422	422	422	Eline_00043	Gamede_00031
group_72		hypothetical protein	2	2	40				1706	1706	1706	Eline_00045	Gamede_00033
group_73		hypothetical protein	2	2	38				1319	1319	1319	Eline_00047	Gamede_00035
group_74		virion associated protein [Burkholderia phage BcepMigl]	2	2	44				662	662	662	Eline_00041	Gamede_00029
group_75		hypothetical protein	2	2	50				374	374	374	Eline_00034	Gamede_00023
group_76		phage portal protein [Burkholderia phage BcepIL02]	2	2	52				2348	2354	2351	Eline_00032	Gamede_00021
group_77		hypothetical protein	2	2	17				344	344	344	Eline_00067	Gamede_00060
cpoB		Cell division coordinator CpoB	2	2	28				380	380	380	Eline_00057	Gamede_00047
group_79		hypothetical protein	2	2	20				368	368	368	Eline_00063	Gamede_00055
group_8		virion-associated phage protein [Burkholderia phage Bcep22]	2	2	37				1733	1733	1733	Eline_00048	Gamede_00036
group_80		hypothetical protein	2	2	70				545	545	545	Eline_00014	Gamede_00008
mutS2		Endonuclease MutS2	2	2	51				953	953	953	Eline_00033	Gamede_00022
group_82		hypothetical protein	2	2	41				977	977	977	Eline_00044	Gamede_00032
group_83		hypothetical protein	2	2	62				236	236	236	Eline_00022	Gamede_00014
group_84		hypothetical protein	2	2	56				257	257	257	Eline_00028	Gamede_00017
group_85		hypothetical protein	2	2	43				620	620	620	Eline_00042	Gamede_00030
group_86		RecT-like protein [Burkholderia phage BcepMigl]	2	2	22				953	953	953	Eline_00061	Gamede_00053
group_9		hypothetical protein	2	2	36				320	320	320	Eline_00049	Gamede_00037
group_17		hypothetical protein	1	1	74	18	1		785	785	785	Eline_00001
group_18		hypothetical protein	1	1	75	18	2		236	236	236	Eline_00002
group_19		nuclease [Butyrivibrio virus Arawn]	1	1	76	18	3		422	422	422	Eline_00003
group_20		HNH endonuclease [Erwinia phage vB_Eam-MM7]	1	1	77	18	4		533	533	533	Eline_00004
group_21		hypothetical protein	1	1	78	18	5		878	878	878	Eline_00005
group_22		hypothetical protein	1	1	79	18	6		914	914	914	Eline_00006
group_23		DnaC-like protein [Burkholderia phage BcepIL02]	1	1	80	18	7		806	806	806	Eline_00007
group_24		hypothetical protein	1	1	81	18	8		209	209	209	Eline_00008
group_25		hypothetical protein	1	1	84	4	1		233	233	233	Eline_00010
group_26		hypothetical protein	1	1	71	6	1		515	515	515	Eline_00013
group_27		hypothetical protein	1	1	69	15	3		245	245	245	Eline_00015
lpxD		UDP-3-O-(3-hydroxymyristoyl)glucosamine N-acyltransferase	1	1	68	15	2		716	716	716	Eline_00016
group_29		hypothetical protein	1	1	67	15	1		254	254	254	Eline_00017
group_30		hypothetical protein	1	1	3	8	1		140	140	140	Eline_00020
group_31		hypothetical protein	1	1	61	16	4		437	437	437	Eline_00023
group_32		hypothetical protein	1	1	60	16	3		215	215	215	Eline_00024
group_33		hypothetical protein	1	1	59	16	2		215	215	215	Eline_00025
group_34		hypothetical protein	1	1	58	16	1		503	503	503	Eline_00026
group_35		carbon storage regulator [Burkholderia phage DC1]	1	1	49	10	2		197	197	197	Eline_00035
group_36		putative phage DNA Endonuclease [Pseudomonas phage phi-2]	1	1	48	10	1		485	485	485	Eline_00036
group_37		hypothetical protein	1	1	72	11	2		656	656	656		Gamede_00001
group_38		hypothetical protein	1	1	73	11	1		809	809	809		Gamede_00002
group_39		hypothetical protein	1	1	82	9	1		254	254	254		Gamede_00004
group_40		hypothetical protein	1	1	1	7	1		134	134	134		Gamede_00007
group_41		hypothetical protein	1	1	2	5	1		197	197	197		Gamede_00009
group_42		hypothetical protein	1	1	64	2	1		143	143	143		Gamede_00012
group_43		hypothetical protein	1	1	4	1	1		95	95	95		Gamede_00015
group_44		carbon storage regulator [Burkholderia phage DC1]	1	1	5	13	1		197	197	197		Gamede_00024
group_45		hypothetical protein	1	1	6	13	2		299	299	299		Gamede_00025
group_46		hypothetical protein	1	1	8	14	1		218	218	218		Gamede_00043
group_47		hypothetical protein	1	1	7	14	2		659	659	659		Gamede_00044
group_48		hypothetical protein	1	1	25	12	1		1271	1271	1271		Gamede_00050
group_49		p081 [Rhizobium phage 16-3]	1	1	24	12	2		1064	1064	1064		Gamede_00051
group_50		hypothetical protein	1	1	9	3	1		209	209	209		Gamede_00058
group_51		hypothetical protein	1	1	16	17	5		401	401	401		Gamede_00061
group_52		hypothetical protein	1	1	15	17	6		641	641	641		Gamede_00062
group_53		hypothetical protein	1	1	14	17	7		164	164	164		Gamede_00063
group_54		hypothetical protein	1	1	13	17	4		764	764	764		Gamede_00064
group_55		putative morphogenetic function protein [Salmonella phage SJ46]	1	1	12	17	3		416	416	416		Gamede_00065
group_56		hypothetical protein	1	1	11	17	2		89	89	89		Gamede_00066
group_57		hypothetical protein	1	1	10	17	1		236	236	236		Gamede_00067

### Sheet: GAMEDE_vs_CIMANDEF
Gene	Non-unique Gene name	Annotation	No. isolates	No. sequences	Order within Fragment	Accessory Fragment	Accessory Order with Fragment	QC	Min group size nuc	Max group size nuc	Avg group size nuc	Cimandef	Gamede
group_1		endolysin [Serratia phage Parlo]	2	2	56				608	608	608	Cimandef_00003	Gamede_00045
group_10		terminase large subunit [Burkholderia phage DC1]	2	2	28				1541	2339	1940	Cimandef_00043	Gamede_00019
group_11		virion associated protein [Burkholderia phage BcepMigl]	2	2	36				473	473	473	Cimandef_00051	Gamede_00027
group_12		hypothetical protein	2	2	37				542	542	542	Cimandef_00052	Gamede_00028
group_13		hypothetical protein	2	2	41				977	977	977	Cimandef_00056	Gamede_00032
group_14		virion-associated phage protein [Burkholderia phage Bcep22]	2	2	43				281	281	281	Cimandef_00058	Gamede_00034
group_15		hypothetical protein	2	2	46				320	320	320	Cimandef_00061	Gamede_00037
group_16		hypothetical protein	2	2	51				13637	13919	13778	Cimandef_00066	Gamede_00042
group_2		holin [Burkholderia phage KL1]	2	2	57				230	230	230	Cimandef_00004	Gamede_00046
group_3		hypothetical protein	2	2	59				419	419	419	Cimandef_00006	Gamede_00048
group_4		Rz [Burkholderia phage DC1]	2	2	60				536	536	536	Cimandef_00007	Gamede_00049
group_46		hypothetical protein	2	2	21				236	236	236	Cimandef_00036	Gamede_00014
group_47		carbon storage regulator [Burkholderia phage DC1]	2	2	33				197	197	197	Cimandef_00048	Gamede_00024
group_48		hypothetical protein	2	2	71				209	209	209	Cimandef_00016	Gamede_00058
group_49		hypothetical protein	2	2	24				197	197	197	Cimandef_00039	Gamede_00016
group_5		RecT-like protein [Burkholderia phage BcepMigl]	2	2	76				950	953	951	Cimandef_00010	Gamede_00053
group_50		hypothetical protein	2	2	9				254	254	254	Cimandef_00027	Gamede_00004
group_51		acyl-CoA N-acyltransferase [Burkholderia phage Bcep22]	2	2	47				446	446	446	Cimandef_00062	Gamede_00038
group_52		hypothetical protein	2	2	70				218	218	218	Cimandef_00017	Gamede_00059
group_53		hypothetical protein	2	2	26				194	194	194	Cimandef_00041	Gamede_00018
group_54		hypothetical protein	2	2	39				620	620	620	Cimandef_00054	Gamede_00030
group_55		PAPS reductase-like protein [Burkholderia phage Bcep22]	2	2	49				725	725	725	Cimandef_00064	Gamede_00040
group_56		hypothetical protein	2	2	16				329	329	329	Cimandef_00032	Gamede_00010
group_57		virion-associated phage protein [Burkholderia phage Bcep22]	2	2	48				833	833	833	Cimandef_00063	Gamede_00039
group_58		hypothetical protein	2	2	20				356	356	356	Cimandef_00035	Gamede_00013
group_59		hypothetical protein	2	2	23				95	95	95	Cimandef_00038	Gamede_00015
group_6		RecB-like nuclease [Burkholderia phage BcepIL02]	2	2	75				1028	1028	1028	Cimandef_00011	Gamede_00054
group_60		hypothetical protein	2	2	15				197	197	197	Cimandef_00031	Gamede_00009
group_61		hypothetical protein	2	2	32				374	374	374	Cimandef_00047	Gamede_00023
group_62		hypothetical protein	2	2	25				257	257	257	Cimandef_00040	Gamede_00017
cpoB		Cell division coordinator CpoB	2	2	58				380	380	380	Cimandef_00005	Gamede_00047
group_64		phage portal protein [Burkholderia phage BcepIL02]	2	2	30				2354	2354	2354	Cimandef_00045	Gamede_00021
group_65		virion-associated phage protein [Burkholderia phage Bcep22]	2	2	40				422	422	422	Cimandef_00055	Gamede_00031
group_66		p081 [Rhizobium phage 16-3]	2	2	79				1064	1064	1064	Cimandef_00008	Gamede_00051
group_67		hypothetical protein	2	2	44				1319	1319	1319	Cimandef_00059	Gamede_00035
group_68		major capsid protein [Burkholderia phage Bcep22]	2	2	35				1109	1109	1109	Cimandef_00050	Gamede_00026
group_69		putative terminase small subunit [Pseudomonas virus H66]	2	2	14				545	545	545	Cimandef_00030	Gamede_00008
group_7		hypothetical protein	2	2	74				368	368	368	Cimandef_00013	Gamede_00055
group_70		virion associated protein [Burkholderia phage BcepMigl]	2	2	38				662	662	662	Cimandef_00053	Gamede_00029
group_71		hypothetical protein	2	2	69				344	344	344	Cimandef_00018	Gamede_00060
group_72		hypothetical protein	2	2	50				1541	1541	1541	Cimandef_00065	Gamede_00041
group_73		hypothetical protein	2	2	42				1706	1706	1706	Cimandef_00057	Gamede_00033
group_74		hypothetical protein	2	2	29				422	425	423	Cimandef_00044	Gamede_00020
mutS2		Endonuclease MutS2	2	2	31				953	953	953	Cimandef_00046	Gamede_00022
group_76		hypothetical protein	2	2	10				470	470	470	Cimandef_00028	Gamede_00005
group_77		hypothetical protein	2	2	34				299	299	299	Cimandef_00049	Gamede_00025
group_78		hypothetical protein	2	2	7				809	809	809	Cimandef_00025	Gamede_00002
group_79		hypothetical protein	2	2	17				158	158	158	Cimandef_00033	Gamede_00011
group_8		single stranded DNA binding protein [Burkholderia phage DC1]	2	2	72				575	575	575	Cimandef_00015	Gamede_00057
group_80		virion-associated phage protein [Burkholderia phage Bcep22]	2	2	45				1733	1733	1733	Cimandef_00060	Gamede_00036
group_9		hypothetical protein	2	2	8				347	362	354	Cimandef_00026	Gamede_00003
group_17		hypothetical protein	1	1	54	11	1		221	221	221	Cimandef_00001
group_18		hypothetical protein	1	1	55	11	2		311	311	311	Cimandef_00002
group_19		hypothetical protein	1	1	78	10	1		227	227	227	Cimandef_00009
group_20		hypothetical protein	1	1	73	8	1		194	194	194	Cimandef_00012
group_21		hypothetical protein	1	1	68	14	1		389	389	389	Cimandef_00019
group_22		phage antirepressor protein [Cronobacter phage]	1	1	2	14	6		719	719	719	Cimandef_00020
group_23		nuclease [Butyrivibrio virus Arawn]	1	1	3	14	5		422	422	422	Cimandef_00021
group_24		HNH endonuclease [Erwinia phage vB_Eam-MM7]	1	1	4	14	4		533	533	533	Cimandef_00022
group_25		hypothetical protein	1	1	5	14	3		914	914	914	Cimandef_00023
group_26		DnaC-like protein [Burkholderia phage BcepIL02]	1	1	6	14	2		806	806	806	Cimandef_00024
group_27		transposase IS605 [Escherichia phage RCS47]	1	1	11	3	1		1220	1220	1220	Cimandef_00029
group_28		hypothetical protein	1	1	18	4	1		140	140	140	Cimandef_00034
group_29		hypothetical protein	1	1	22	2	1		749	749	749	Cimandef_00037
group_30		putative HNH endonuclease [Acinetobacter phage YMC-13-01-C62]	1	1	27	9	1		377	377	377	Cimandef_00042
group_31		hypothetical protein	1	1	1	6	1		656	656	656		Gamede_00001
group_32		putative antirepressor protein AntB [Haemophilus phage Aaphi23]	1	1	12	13	1		740	740	740		Gamede_00006
group_33		hypothetical protein	1	1	13	13	2		134	134	134		Gamede_00007
group_34		hypothetical protein	1	1	19	5	1		143	143	143		Gamede_00012
group_35		hypothetical protein	1	1	52	12	2		218	218	218		Gamede_00043
group_36		hypothetical protein	1	1	53	12	1		659	659	659		Gamede_00044
group_37		hypothetical protein	1	1	80	1	1		1271	1271	1271		Gamede_00050
group_38		hypothetical protein	1	1	77	7	1		227	227	227		Gamede_00052
group_39		hypothetical protein	1	1	67	15	3		401	401	401		Gamede_00061
group_40		hypothetical protein	1	1	66	15	4		641	641	641		Gamede_00062
group_41		hypothetical protein	1	1	65	15	5		164	164	164		Gamede_00063
group_42		hypothetical protein	1	1	64	15	6		764	764	764		Gamede_00064
group_43		putative morphogenetic function protein [Salmonella phage SJ46]	1	1	63	15	7		416	416	416		Gamede_00065
group_44		hypothetical protein	1	1	62	15	2		89	89	89		Gamede_00066
group_45		hypothetical protein	1	1	61	15	1		236	236	236		Gamede_00067

### Sheet: HEVA_vs_GAMEDE
Gene	Non-unique Gene name	Annotation	No. isolates	No. sequences	Order within Fragment	Accessory Fragment	Accessory Order with Fragment	QC	Min group size nuc	Max group size nuc	Avg group size nuc	Gamede	Heva
group_1		hypothetical protein	2	2	24				347	347	347	Gamede_00003	Heva_00036
group_10		holin [Burkholderia phage KL1]	2	2	47				230	230	230	Gamede_00046	Heva_00011
group_11		hypothetical protein	2	2	45				419	419	419	Gamede_00048	Heva_00013
group_12		Rz-like phage lysis protein [Burkholderia phage Bcep22]	2	2	44				536	536	536	Gamede_00049	Heva_00014
group_13		hypothetical protein	2	2	41				227	227	227	Gamede_00052	Heva_00016
group_14		RecT-like protein [Burkholderia phage BcepMigl]	2	2	40				953	956	954	Gamede_00053	Heva_00017
group_15		RecB-like nuclease [Burkholderia phage BcepIL02]	2	2	39				1028	1028	1028	Gamede_00054	Heva_00018
group_16		hypothetical protein	2	2	38				368	368	368	Gamede_00055	Heva_00021
group_17		single stranded DNA binding protein [Burkholderia phage DC1]	2	2	37				566	575	570	Gamede_00057	Heva_00023
group_2		terminase large subunit [Burkholderia phage BcepMigl]	2	2	77				1541	2339	1940	Gamede_00019	Heva_00053
group_3		virion associated protein [Burkholderia phage BcepMigl]	2	2	68				473	473	473	Gamede_00027	Heva_00061
group_4		hypothetical protein	2	2	67				542	542	542	Gamede_00028	Heva_00062
cpoB		Cell division coordinator CpoB	2	2	46				380	380	380	Gamede_00047	Heva_00012
group_49		hypothetical protein	2	2	18				329	329	329	Gamede_00010	Heva_00042
group_5		virion-associated phage protein [Burkholderia phage Bcep22]	2	2	61				281	281	281	Gamede_00034	Heva_00068
group_50		hypothetical protein	2	2	81				95	95	95	Gamede_00015	Heva_00048
group_51		hypothetical protein	2	2	65				620	620	620	Gamede_00030	Heva_00064
group_52		hypothetical protein	2	2	19				197	197	197	Gamede_00009	Heva_00041
group_53		carbon storage regulator [Burkholderia phage DC1]	2	2	71				197	197	197	Gamede_00024	Heva_00058
group_54		PAPS reductase-like protein [Burkholderia phage Bcep22]	2	2	55				725	725	725	Gamede_00040	Heva_00005
group_55		virion-associated phage protein [Burkholderia phage Bcep22]	2	2	56				833	833	833	Gamede_00039	Heva_00004
group_56		hypothetical protein	2	2	78				194	194	194	Gamede_00018	Heva_00051
group_57		hypothetical protein	2	2	36				209	209	209	Gamede_00058	Heva_00024
group_58		acyl-CoA N-acyltransferase [Burkholderia phage Bcep22]	2	2	57				446	446	446	Gamede_00038	Heva_00003
group_59		hypothetical protein	2	2	35				218	218	218	Gamede_00059	Heva_00025
group_6		virion-associated phage protein [Burkholderia phage Bcep22]	2	2	59				248	1733	990	Gamede_00036	Heva_00001
group_60		hypothetical protein	2	2	13				236	236	236	Gamede_00014	Heva_00046
group_61		hypothetical protein	2	2	82				197	197	197	Gamede_00016	Heva_00049
group_62		hypothetical protein	2	2	23				254	254	254	Gamede_00004	Heva_00037
group_63		hypothetical protein	2	2	14				356	356	356	Gamede_00013	Heva_00045
group_64		hypothetical protein	2	2	62				1706	1706	1706	Gamede_00033	Heva_00067
group_65		hypothetical protein	2	2	54				1541	1541	1541	Gamede_00041	Heva_00006
group_66		major capsid protein [Burkholderia phage Bcep22]	2	2	69				1109	1109	1109	Gamede_00026	Heva_00060
group_67		hypothetical protein	2	2	75				422	425	423	Gamede_00020	Heva_00054
group_68		phage portal protein [Burkholderia phage BcepIL02]	2	2	74				2354	2354	2354	Gamede_00021	Heva_00055
group_69		hypothetical protein	2	2	60				1319	1319	1319	Gamede_00035	Heva_00069
group_7		hypothetical protein	2	2	58				320	320	320	Gamede_00037	Heva_00002
group_70		putative terminase small subunit [Pseudomonas virus H66]	2	2	20				545	545	545	Gamede_00008	Heva_00040
group_71		virion associated protein [Burkholderia phage BcepMigl]	2	2	66				662	662	662	Gamede_00029	Heva_00063
group_72		p081 [Rhizobium phage 16-3]	2	2	42				1064	1064	1064	Gamede_00051	Heva_00015
group_73		virion-associated phage protein [Burkholderia phage Bcep22]	2	2	64				422	422	422	Gamede_00031	Heva_00065
group_74		hypothetical protein	2	2	72				374	374	374	Gamede_00023	Heva_00057
group_75		hypothetical protein	2	2	70				299	299	299	Gamede_00025	Heva_00059
mutS2		Endonuclease MutS2	2	2	73				953	953	953	Gamede_00022	Heva_00056
group_77		hypothetical protein	2	2	79				257	257	257	Gamede_00017	Heva_00050
group_78		hypothetical protein	2	2	17				158	158	158	Gamede_00011	Heva_00043
group_79		hypothetical protein	2	2	34				341	344	342	Gamede_00060	Heva_00026
group_8		hypothetical protein	2	2	53				13637	13919	13778	Gamede_00042	Heva_00007
group_80		hypothetical protein	2	2	25				809	809	809	Gamede_00002	Heva_00035
group_81		hypothetical protein	2	2	63				977	977	977	Gamede_00032	Heva_00066
group_82		hypothetical protein	2	2	22				470	470	470	Gamede_00005	Heva_00038
group_9		endolysin [Serratia phage Parlo]	2	2	50				608	608	608	Gamede_00045	Heva_00010
group_18		hypothetical protein	1	1	10	7	1		656	656	656	Gamede_00001
group_19		putative antirepressor protein AntB [Haemophilus phage Aaphi23]	1	1	12	9	2		740	740	740	Gamede_00006
group_20		hypothetical protein	1	1	11	9	1		134	134	134	Gamede_00007
group_21		hypothetical protein	1	1	15	5	1		143	143	143	Gamede_00012
group_22		hypothetical protein	1	1	48	11	2		218	218	218	Gamede_00043
group_23		hypothetical protein	1	1	49	11	1		659	659	659	Gamede_00044
group_24		hypothetical protein	1	1	43	6	1		1271	1271	1271	Gamede_00050
group_25		hypothetical protein	1	1	9	12	5		401	401	401	Gamede_00061
group_26		hypothetical protein	1	1	8	12	6		641	641	641	Gamede_00062
group_27		hypothetical protein	1	1	7	12	7		164	164	164	Gamede_00063
group_28		hypothetical protein	1	1	6	12	4		764	764	764	Gamede_00064
group_29		putative morphogenetic function protein [Salmonella phage SJ46]	1	1	5	12	3		416	416	416	Gamede_00065
group_30		hypothetical protein	1	1	4	12	2		89	89	89	Gamede_00066
group_31		hypothetical protein	1	1	3	12	1		236	236	236	Gamede_00067
group_32		hypothetical protein	1	1	52	10	1		221	221	221		Heva_00008
group_33		hypothetical protein	1	1	51	10	2		311	311	311		Heva_00009
cas9		CRISPR-associated endonuclease Cas9	1	1	2	1	1		1376	1376	1376		Heva_00019
group_35		hypothetical protein	1	1	33	13	2		395	395	395		Heva_00027
group_36		HNH homing endonuclease [Staphylococcus phage vB_SscM-1]	1	1	32	13	3		548	548	548		Heva_00028
group_37		phage antirepressor protein [Cronobacter phage]	1	1	31	13	4		713	713	713		Heva_00029
group_38		putative DNA-binding protein [Acinetobacter phage phiAC-1]	1	1	30	13	5		719	719	719		Heva_00030
group_39		nuclease [Butyrivibrio virus Arawn]	1	1	29	13	6		422	422	422		Heva_00031
group_40		HNH endonuclease [Erwinia phage vB_Eam-MM7]	1	1	28	13	7		533	533	533		Heva_00032
group_41		hypothetical protein	1	1	27	13	8		914	914	914		Heva_00033
group_42		DnaC-like protein [Burkholderia phage BcepIL02]	1	1	26	13	1		806	806	806		Heva_00034
group_43		IS200/IS605 family transposase ISPa83	1	1	21	3	1		1070	1070	1070		Heva_00039
group_44		hypothetical protein	1	1	16	8	1		140	140	140		Heva_00044
group_45		hypothetical protein	1	1	80	2	1		749	749	749		Heva_00047
group_46		putative HNH endonuclease [Acinetobacter phage YMC-13-01-C62]	1	1	76	4	1		377	377	377		Heva_00052
group_47		hypothetical protein	1	1	1				1313	1313	1313		Heva_00070
