## Supplementary Tables S1-3 for "A phylogenetic host range index reveals contrasted relationships between phage virulence and specialisation": Table S3.xlsx

### Sheet: Sheet1
Phage variables compared		Test type	Statistic	df	P-value
PHRI	genome size	Spearman correlation	Rho = 0.3607	22	0.0915
	genome protein content	Spearman correlation	Rho = 0.3200	22	0.1366
	genome GC %	Spearman correlation	Rho = 0.4973	22	0.0158
	fitness	NA	NA	NA	NA
	phylogenetic signal	NA	NA	NA	NA
	lifecycle	Kruskal-Wallis	χ2 = 1.7696	1	0.1834
	morphology	Kruskal-Wallis	χ2 = 2.722	2	0.2564
	genus	Kruskal-Wallis	χ2 = 6.212	6	0.3999
	species	Kruskal-Wallis	χ2 = 18.719	12	0.0955
virulence	genome size	Spearman correlation	Rho = 0.2519	20	0.2693
	genome protein content	Spearman correlation	Rho = 0.2035	20	0.3762
	genome GC %	Spearman correlation	Rho = -0.03834	20	0.869
	fitness	Spearman correlation	Rho = 0.3273	20	0.1476
	phylogenetic signal	Spearman correlation	Rho = 0.2247	20	0.326
	lifecycle	Kruskal-Wallis	χ2 = 6.6	1	0.0102
	morphology	Kruskal-Wallis	χ2 = 4.461	2	0.1075
	genus	Kruskal-Wallis	χ2 = 11.561	6	0.0725
	species	Kruskal-Wallis	χ2 = 15.844	12	0.1985
phylogenetic signal	genome size	Spearman correlation	Rho = -0.2480	22	0.2527
	genome protein content	Spearman correlation	Rho = -0.0109	22	0.9606
	genome GC %	Spearman correlation	Rho = -0.3346	22	0.1186
	fitness	NA	NA	NA	NA
	lifecycle	Kruskal-Wallis	χ2 = 6.7108	1	0.0096
	morphology	Kruskal-Wallis	χ2 = 4.9138	2	0.0857
	genus	Kruskal-Wallis	χ2 = 11.632	6	0.0707
	species	Kruskal-Wallis	χ2 = 18.252	12	0.1083
fitness	genome size	Spearman correlation	Rho = -0.2055	22	0.3452
	genome protein content	Spearman correlation	Rho = -0.0873	22	0.692
	genome GC %	Spearman correlation	Rho = -0.3782	22	0.0752
	phylogenetic signal	NA	NA	NA	NA
	lifecycle	Kruskal-Wallis	χ2 = 3.0637	1	0.0801
	morphology	Kruskal-Wallis	χ2 = 9.2977	2	0.0096
	genus	Kruskal-Wallis	χ2 = 11.813	6	0.0663
	species	Kruskal-Wallis	χ2 = 18.529	12	0.1005
